# Proteomic landscape of tunneling nanotubes reveals CD9 and CD81 tetraspanins as key regulators

**DOI:** 10.1101/2022.12.21.521537

**Authors:** Roberto Notario Manzano, Thibault Chaze, Eric Rubinstein, Esthel Penard, Mariette Matondo, Chiara Zurzolo, Christel Brou

## Abstract

Tunneling nanotubes (TNTs) are open actin- and membrane-based channels, connecting remote cells and allowing direct transfer of cellular material (e.g. vesicles, mRNAs, protein aggregates) from cytoplasm to cytoplasm. Although they are important especially in pathological conditions (e.g., cancers, neurodegenerative diseases), their precise composition and their regulation were still poorly described. Here, using a biochemical approach allowing to separate TNTs from cell bodies and from extracellular vesicles and particles (EVPs), we obtained the full composition of TNTs compared to EVPs. We then focused to two major components of our proteomic data, the CD9 and CD81 tetraspanins, and further investigated their specific roles in TNT formation and function. We show that these two tetraspanins have distinct non-redundant functions: CD9 participates in stabilizing TNTs, whereas CD81 expression is required to allow the functional transfer of vesicle in the newly formed TNTs, possibly by regulating docking to or fusion with the opposing cell.
