## Supplementary material for "Proteomic landscape of tunneling nanotubes reveals CD9 and CD81 tetraspanins as key regulators": table S5.

### Sheet: total
TNT only 9o12
ATPA_HUMAN
ATPB_HUMAN
ETFA_HUMAN
ERP29_HUMAN
Q5TCU3_HUMAN
THIL_HUMAN
IF4H_HUMAN
FUS_HUMAN
MAGB2_HUMAN
ACADM_HUMAN
PAIRB_HUMAN
THIC_HUMAN
HCD2_HUMAN
ETFB_HUMAN
PRDX3_HUMAN
AL1B1_HUMAN
ROA0_HUMAN
THIM_HUMAN
CAPR1_HUMAN
TXND5_HUMAN
PEA15_HUMAN
ODPB_HUMAN
FUMH_HUMAN
CHSP1_HUMAN
ERH_HUMAN
PIN1_HUMAN
KCY_HUMAN
ROA3_HUMAN
EFTU_HUMAN
TFG_HUMAN
FKBP3_HUMAN
CUTA_HUMAN
ECHM_HUMAN
TPD52_HUMAN
GALK1_HUMAN
BLVRB_HUMAN
UFM1_HUMAN
UB2L3_HUMAN
SF01_HUMAN
PDIA4_HUMAN
EIF3G_HUMAN
GALE_HUMAN
ODPA_HUMAN
SYWC_HUMAN
CALB2_HUMAN
TPM4_HUMAN
C10_HUMAN
C1QBP_HUMAN
PDCD5_HUMAN
SODC_HUMAN
ATPG_HUMAN
GMPPA_HUMAN
ECHA_HUMAN
ALDH2_HUMAN
NUCB2_HUMAN
CALU_HUMAN
LPPRC_HUMAN
AN32A_HUMAN
CALR_HUMAN
TR112_HUMAN
MANF_HUMAN
FKBP2_HUMAN
RCN1_HUMAN
UBQL1_HUMAN
RBMX_HUMAN
YBOX3_HUMAN
CRKL_HUMAN
HSBP1_HUMAN
MAP4_HUMAN
DLRB1_HUMAN
RD23B_HUMAN
RBM3_HUMAN
DCD_HUMAN
CSTF2_HUMAN
UBE2N_HUMAN
DHE3_HUMAN
AN32B_HUMAN
RPB3_HUMAN
DPOE3_HUMAN
FKB10_HUMAN
EIF3J_HUMAN
F120A_HUMAN
AATC_HUMAN
IF4B_HUMAN
GLU2B_HUMAN
TOM34_HUMAN
UBE2K_HUMAN
MYH10_HUMAN
LARP4_HUMAN
CRK_HUMAN
RPE_HUMAN
RASN_HUMAN
ACBP_HUMAN
CDK1_HUMAN
PYGB_HUMAN
BAG3_HUMAN
RM12_HUMAN
PURA_HUMAN
IDHC_HUMAN
ANXA3_HUMAN
DOPD_HUMAN
SGTA_HUMAN
TXD12_HUMAN
MAT2B_HUMAN
NTF2_HUMAN
CDV3_HUMAN
IF6_HUMAN
STAM1_HUMAN
DNJC8_HUMAN
RCN2_HUMAN
SC31A_HUMAN
LMNB1_HUMAN
NSF1C_HUMAN
CNDP2_HUMAN
P5CS_HUMAN
PLST_HUMAN
LSM5_HUMAN
CK098_HUMAN
SUCB2_HUMAN
DREB_HUMAN
FKB1A_HUMAN
ATX2L_HUMAN
SRP19_HUMAN
PYGL_HUMAN
PDLI4_HUMAN
GSHR_HUMAN
KTN1_HUMAN
AKA12_HUMAN
E9PGZ1_HUMAN
PP14B_HUMAN
NIT2_HUMAN
AATM_HUMAN
DNJC9_HUMAN
WDR61_HUMAN
CYTB_HUMAN
GRPE1_HUMAN
SATT_HUMAN
GLRX1_HUMAN
SEC13_HUMAN
RBBP4_HUMAN
RISC_HUMAN
SYK_HUMAN
TIGAR_HUMAN
TXLNA_HUMAN
RAB14_HUMAN
LZTL1_HUMAN
ACON_HUMAN
GNA1_HUMAN
SRC8_HUMAN
CPNS1_HUMAN
UCHL3_HUMAN
PPP5_HUMAN
KITH_HUMAN
ELOC_HUMAN
GRB2_HUMAN
PABP2_HUMAN
EFHD2_HUMAN
NMT1_HUMAN
CCDC6_HUMAN
IL18_HUMAN
TB182_HUMAN
PBDC1_HUMAN
MESD_HUMAN
PFD4_HUMAN
GSTO1_HUMAN
CYTA_HUMAN
NH2L1_HUMAN
TISB_HUMAN
STX7_HUMAN
PPIF_HUMAN
ECI1_HUMAN
SIAS_HUMAN
DBNL_HUMAN
CD2AP_HUMAN

### Sheet: constitutive
Protein name TNT only constitutive proteins	Gene names	Protein names
Q5TCU3_HUMAN	TPM2	Tropomyosin beta chain
MAGB2_HUMAN	MAGEB2	Melanoma-associated antigen B2 (Cancer/testis antigen 3.2) (CT3.2) (DSS-AHC critical interval MAGE superfamily 6) (DAM6) (MAGE XP-2 antigen) (MAGE-B2 antigen)
THIC_HUMAN	ACAT2 ACTL	Acetyl-CoA acetyltransferase, cytosolic (EC 2.3.1.9) (Acetyl-CoA transferase-like protein) (Cytosolic acetoacetyl-CoA thiolase)
PEA15_HUMAN	PEA15	Astrocytic phosphoprotein PEA-15 (15 kDa phosphoprotein enriched in astrocytes) (Phosphoprotein enriched in diabetes) (PED)
PIN1_HUMAN	PIN1	Peptidyl-prolyl cis-trans isomerase NIMA-interacting 1 (EC 5.2.1.8) (Peptidyl-prolyl cis-trans isomerase Pin1) (PPIase Pin1) (Rotamase Pin1)
KCY_HUMAN	CMPK1 CMK CMPK UCK UMK UMPK	UMP-CMP kinase (EC 2.7.4.14) (Deoxycytidylate kinase) (CK) (dCMP kinase) (Nucleoside-diphosphate kinase) (EC 2.7.4.6) (Uridine monophosphate/cytidine monophosphate kinase) (UMP/CMP kinase) (UMP/CMPK)
CUTA_HUMAN	CUTA ACHAP C6orf82	Protein CutA (Acetylcholinesterase-associated protein) (Brain acetylcholinesterase putative membrane anchor)
TPD52_HUMAN	TPD52	Tumor protein D52 (Protein N8)
GALK1_HUMAN	GALK1 GALK	Galactokinase (EC 2.7.1.6) (Galactose kinase)
BLVRB_HUMAN	BLVRB FLR	Flavin reductase (NADPH) (FR) (EC 1.5.1.30) (Biliverdin reductase B) (BVR-B) (EC 1.3.1.24) (Biliverdin-IX beta-reductase) (Green heme-binding protein) (GHBP) (NADPH-dependent diaphorase) (NADPH-flavin reductase) (FLR)
UFM1_HUMAN	UFM1 C13orf20 BM-002	Ubiquitin-fold modifier 1
UB2L3_HUMAN	UBE2L3 UBCE7 UBCH7	Ubiquitin-conjugating enzyme E2 L3 (EC 2.3.2.23) (E2 ubiquitin-conjugating enzyme L3) (L-UBC) (UbcH7) (Ubiquitin carrier protein L3) (Ubiquitin-conjugating enzyme E2-F1) (Ubiquitin-protein ligase L3)
GALE_HUMAN	GALE	UDP-glucose 4-epimerase (EC 5.1.3.2) (Galactowaldenase) (UDP-N-acetylgalactosamine 4-epimerase) (UDP-GalNAc 4-epimerase) (UDP-N-acetylglucosamine 4-epimerase) (UDP-GlcNAc 4-epimerase) (EC 5.1.3.7) (UDP-galactose 4-epimerase)
CALB2_HUMAN	CALB2 CAB29	Calretinin (CR) (29 kDa calbindin)
TPM4_HUMAN	TPM4	Tropomyosin alpha-4 chain (TM30p1) (Tropomyosin-4)
C10_HUMAN	C12orf57 C10	Protein C10
PDCD5_HUMAN	PDCD5 TFAR19	Programmed cell death protein 5 (TF-1 cell apoptosis-related protein 19) (Protein TFAR19)
SODC_HUMAN	SOD1	Superoxide dismutase [Cu-Zn] (EC 1.15.1.1) (Superoxide dismutase 1) (hSod1)
GMPPA_HUMAN	GMPPA	Mannose-1-phosphate guanyltransferase alpha (GDP-mannose pyrophosphorylase A) (GMPP-alpha) (GTP-mannose-1-phosphate guanylyltransferase alpha)
AN32A_HUMAN	ANP32A C15orf1 LANP MAPM PHAP1	Acidic leucine-rich nuclear phosphoprotein 32 family member A (Acidic nuclear phosphoprotein pp32) (pp32) (Leucine-rich acidic nuclear protein) (LANP) (Mapmodulin) (Potent heat-stable protein phosphatase 2A inhibitor I1PP2A) (Putative HLA-DR-associated protein I) (PHAPI)
FKBP2_HUMAN	FKBP2 FKBP13	Peptidyl-prolyl cis-trans isomerase FKBP2 (PPIase FKBP2) (EC 5.2.1.8) (13 kDa FK506-binding protein) (13 kDa FKBP) (FKBP-13) (FK506-binding protein 2) (FKBP-2) (Immunophilin FKBP13) (Rotamase)
RCN1_HUMAN	RCN1 RCN	Reticulocalbin-1
UBQL1_HUMAN	UBQLN1 DA41 PLIC1	Ubiquilin-1 (Protein linking IAP with cytoskeleton 1) (PLIC-1) (hPLIC-1)
CRKL_HUMAN	CRKL	Crk-like protein
MAP4_HUMAN	MAP4	Microtubule-associated protein 4 (MAP-4)
DLRB1_HUMAN	DYNLRB1 BITH DNCL2A DNLC2A ROBLD1 HSPC162	Dynein light chain roadblock-type 1 (Bithoraxoid-like protein) (BLP) (Dynein light chain 2A, cytoplasmic) (Dynein-associated protein Km23) (Roadblock domain-containing protein 1)
UBE2N_HUMAN	UBE2N BLU	Ubiquitin-conjugating enzyme E2 N (EC 2.3.2.23) (Bendless-like ubiquitin-conjugating enzyme) (E2 ubiquitin-conjugating enzyme N) (Ubc13) (UbcH13) (Ubiquitin carrier protein N) (Ubiquitin-protein ligase N)
F120A_HUMAN	FAM120A C9orf10 KIAA0183 OSSA	Constitutive coactivator of PPAR-gamma-like protein 1 (Oxidative stress-associated Src activator) (Protein FAM120A)
AATC_HUMAN	GOT1	Aspartate aminotransferase, cytoplasmic (cAspAT) (EC 2.6.1.1) (EC 2.6.1.3) (Cysteine aminotransferase, cytoplasmic) (Cysteine transaminase, cytoplasmic) (cCAT) (Glutamate oxaloacetate transaminase 1) (Transaminase A)
UBE2K_HUMAN	UBE2K HIP2 LIG	Ubiquitin-conjugating enzyme E2 K (EC 2.3.2.23) (E2 ubiquitin-conjugating enzyme K) (Huntingtin-interacting protein 2) (HIP-2) (Ubiquitin carrier protein) (Ubiquitin-conjugating enzyme E2-25 kDa) (Ubiquitin-conjugating enzyme E2(25K)) (Ubiquitin-conjugating enzyme E2-25K) (Ubiquitin-protein ligase)
MYH10_HUMAN	MYH10	Myosin-10 (Cellular myosin heavy chain, type B) (Myosin heavy chain 10) (Myosin heavy chain, non-muscle IIb) (Non-muscle myosin heavy chain B) (NMMHC-B) (Non-muscle myosin heavy chain IIb) (NMMHC II-b) (NMMHC-IIB)
CRK_HUMAN	CRK	Adapter molecule crk (Proto-oncogene c-Crk) (p38)
RPE_HUMAN	RPE HUSSY-17	Ribulose-phosphate 3-epimerase (EC 5.1.3.1) (Ribulose-5-phosphate-3-epimerase)
RASN_HUMAN	NRAS HRAS1	GTPase NRas (EC 3.6.5.2) (Transforming protein N-Ras)
ACBP_HUMAN	DBI	Acyl-CoA-binding protein (ACBP) (Diazepam-binding inhibitor) (DBI) (Endozepine) (EP)
CDK1_HUMAN	CDK1 CDC2 CDC28A CDKN1 P34CDC2	Cyclin-dependent kinase 1 (CDK1) (EC 2.7.11.22) (EC 2.7.11.23) (Cell division control protein 2 homolog) (Cell division protein kinase 1) (p34 protein kinase)
PYGB_HUMAN	PYGB	Glycogen phosphorylase, brain form (EC 2.4.1.1)
BAG3_HUMAN	BAG3 BIS	BAG family molecular chaperone regulator 3 (BAG-3) (Bcl-2-associated athanogene 3) (Bcl-2-binding protein Bis) (Docking protein CAIR-1)
IDHC_HUMAN	IDH1 PICD	Isocitrate dehydrogenase [NADP] cytoplasmic (IDH) (EC 1.1.1.42) (Cytosolic NADP-isocitrate dehydrogenase) (IDP) (NADP(+)-specific ICDH) (Oxalosuccinate decarboxylase)
ANXA3_HUMAN	ANXA3 ANX3	Annexin A3 (35-alpha calcimedin) (Annexin III) (Annexin-3) (Inositol 1,2-cyclic phosphate 2-phosphohydrolase) (Lipocortin III) (Placental anticoagulant protein III) (PAP-III)
DOPD_HUMAN	DDT	D-dopachrome decarboxylase (EC 4.1.1.84) (D-dopachrome tautomerase) (Phenylpyruvate tautomerase II)
SGTA_HUMAN	SGTA SGT SGT1	Small glutamine-rich tetratricopeptide repeat-containing protein alpha (Alpha-SGT) (Vpu-binding protein) (UBP)
MAT2B_HUMAN	MAT2B TGR MSTP045 Nbla02999 UNQ2435/PRO4995	Methionine adenosyltransferase 2 subunit beta (Methionine adenosyltransferase II beta) (MAT II beta) (Putative dTDP-4-keto-6-deoxy-D-glucose 4-reductase)
CDV3_HUMAN	CDV3 H41	Protein CDV3 homolog
STAM1_HUMAN	STAM STAM1	Signal transducing adapter molecule 1 (STAM-1)
SC31A_HUMAN	SEC31A KIAA0905 SEC31L1 HSPC275 HSPC334	Protein transport protein Sec31A (ABP125) (ABP130) (SEC31-like protein 1) (SEC31-related protein A) (Web1-like protein)
CNDP2_HUMAN	CNDP2 CN2 CPGL HEL-S-13 PEPA	Cytosolic non-specific dipeptidase (EC 3.4.13.18) (CNDP dipeptidase 2) (Glutamate carboxypeptidase-like protein 1) (Peptidase A) (Threonyl dipeptidase)
PLST_HUMAN	PLS3	Plastin-3 (T-plastin)
CK098_HUMAN	C11orf98	Uncharacterized protein C11orf98
DREB_HUMAN	DBN1 D0S117E	Drebrin (Developmentally-regulated brain protein)
FKB1A_HUMAN	FKBP1A FKBP1 FKBP12	Peptidyl-prolyl cis-trans isomerase FKBP1A (PPIase FKBP1A) (EC 5.2.1.8) (12 kDa FK506-binding protein) (12 kDa FKBP) (FKBP-12) (Calstabin-1) (FK506-binding protein 1A) (FKBP-1A) (Immunophilin FKBP12) (Rotamase)
ATX2L_HUMAN	ATXN2L A2D A2LG A2LP A2RP	Ataxin-2-like protein (Ataxin-2 domain protein) (Ataxin-2-related protein)
PYGL_HUMAN	PYGL	Glycogen phosphorylase, liver form (EC 2.4.1.1)
PDLI4_HUMAN	PDLIM4 RIL	PDZ and LIM domain protein 4 (LIM protein RIL) (Reversion-induced LIM protein)
KTN1_HUMAN	KTN1 CG1 KIAA0004	Kinectin (CG-1 antigen) (Kinesin receptor)
AKA12_HUMAN	AKAP12 AKAP250	A-kinase anchor protein 12 (AKAP-12) (A-kinase anchor protein 250 kDa) (AKAP 250) (Gravin) (Myasthenia gravis autoantigen)
E9PGZ1_HUMAN	CALD1	Caldesmon
PP14B_HUMAN	PPP1R14B PLCB3N PNG	Protein phosphatase 1 regulatory subunit 14B (Phospholipase C-beta-3 neighbouring gene protein)
NIT2_HUMAN	NIT2 CUA002	Omega-amidase NIT2 (EC 3.5.1.3) (Nitrilase homolog 2)
DNJC9_HUMAN	DNAJC9	DnaJ homolog subfamily C member 9 (HDJC9) (DnaJ protein SB73)
WDR61_HUMAN	WDR61	WD repeat-containing protein 61 (Meiotic recombination REC14 protein homolog) (SKI8 homolog) (Ski8) [Cleaved into: WD repeat-containing protein 61, N-terminally processed]
CYTB_HUMAN	CSTB CST6 STFB	Cystatin-B (CPI-B) (Liver thiol proteinase inhibitor) (Stefin-B)
SATT_HUMAN	SLC1A4 ASCT1 SATT	Neutral amino acid transporter A (Alanine/serine/cysteine/threonine transporter 1) (ASCT-1) (SATT) (Solute carrier family 1 member 4)
GLRX1_HUMAN	GLRX GRX	Glutaredoxin-1 (Thioltransferase-1) (TTase-1)
SEC13_HUMAN	SEC13 D3S1231E SEC13A SEC13L1 SEC13R	Protein SEC13 homolog (GATOR complex protein SEC13) (SEC13-like protein 1) (SEC13-related protein)
RISC_HUMAN	SCPEP1 RISC SCP1 MSTP034 UNQ265/PRO302	Retinoid-inducible serine carboxypeptidase (EC 3.4.16.-) (Serine carboxypeptidase 1)
TIGAR_HUMAN	TIGAR C12orf5	Fructose-2,6-bisphosphatase TIGAR (EC 3.1.3.46) (TP53-induced glycolysis and apoptosis regulator) (TP53-induced glycolysis regulatory phosphatase)
TXLNA_HUMAN	TXLNA TXLN	Alpha-taxilin
RAB14_HUMAN	RAB14	Ras-related protein Rab-14
GNA1_HUMAN	GNPNAT1 GNA1	Glucosamine 6-phosphate N-acetyltransferase (EC 2.3.1.4) (Phosphoglucosamine acetylase) (Phosphoglucosamine transacetylase)
SRC8_HUMAN	CTTN EMS1	Src substrate cortactin (Amplaxin) (Oncogene EMS1)
CPNS1_HUMAN	CAPNS1 CAPN4 CAPNS	Calpain small subunit 1 (CSS1) (Calcium-activated neutral proteinase small subunit) (CANP small subunit) (Calcium-dependent protease small subunit) (CDPS) (Calcium-dependent protease small subunit 1) (Calpain regulatory subunit)
UCHL3_HUMAN	UCHL3	Ubiquitin carboxyl-terminal hydrolase isozyme L3 (UCH-L3) (EC 3.4.19.12) (Ubiquitin thioesterase L3)
PPP5_HUMAN	PPP5C PPP5	Serine/threonine-protein phosphatase 5 (PP5) (EC 3.1.3.16) (Protein phosphatase T) (PP-T) (PPT)
KITH_HUMAN	TK1	Thymidine kinase, cytosolic (EC 2.7.1.21)
GRB2_HUMAN	GRB2 ASH	Growth factor receptor-bound protein 2 (Adapter protein GRB2) (Protein Ash) (SH2/SH3 adapter GRB2)
EFHD2_HUMAN	EFHD2 SWS1	EF-hand domain-containing protein D2 (Swiprosin-1)
NMT1_HUMAN	NMT1 NMT	Glycylpeptide N-tetradecanoyltransferase 1 (EC 2.3.1.97) (Myristoyl-CoA:protein N-myristoyltransferase 1) (NMT 1) (Type I N-myristoyltransferase) (Peptide N-myristoyltransferase 1)
CCDC6_HUMAN	CCDC6 D10S170 TST1	Coiled-coil domain-containing protein 6 (Papillary thyroid carcinoma-encoded protein) (Protein H4)
IL18_HUMAN	IL18 IGIF IL1F4	Interleukin-18 (IL-18) (Iboctadekin) (Interferon gamma-inducing factor) (IFN-gamma-inducing factor) (Interleukin-1 gamma) (IL-1 gamma)
TB182_HUMAN	TNKS1BP1 KIAA1741 TAB182	182 kDa tankyrase-1-binding protein
PBDC1_HUMAN	PBDC1 CXorf26	Protein PBDC1 (Polysaccharide biosynthesis domain-containing protein 1)
PFD4_HUMAN	PFDN4 PFD4	Prefoldin subunit 4 (Protein C-1)
GSTO1_HUMAN	GSTO1 GSTTLP28	Glutathione S-transferase omega-1 (GSTO-1) (EC 2.5.1.18) (Glutathione S-transferase omega 1-1) (GSTO 1-1) (Glutathione-dependent dehydroascorbate reductase) (EC 1.8.5.1) (Monomethylarsonic acid reductase) (MMA(V) reductase) (EC 1.20.4.2) (S-(Phenacyl)glutathione reductase) (SPG-R)
CYTA_HUMAN	CSTA STF1 STFA	Cystatin-A (Cystatin-AS) (Stefin-A) [Cleaved into: Cystatin-A, N-terminally processed]
STX7_HUMAN	STX7	Syntaxin-7
SIAS_HUMAN	NANS SAS	Sialic acid synthase (N-acetylneuraminate synthase) (EC 2.5.1.56) (N-acetylneuraminate-9-phosphate synthase) (EC 2.5.1.57) (N-acetylneuraminic acid phosphate synthase) (N-acetylneuraminic acid synthase)
DBNL_HUMAN	DBNL CMAP SH3P7 PP5423	Drebrin-like protein (Cervical SH3P7) (Cervical mucin-associated protein) (Drebrin-F) (HPK1-interacting protein of 55 kDa) (HIP-55) (SH3 domain-containing protein 7)
CD2AP_HUMAN	CD2AP	CD2-associated protein (Adapter protein CMS) (Cas ligand with multiple SH3 domains)
