## Supplementary material for "Proteomic landscape of tunneling nanotubes reveals CD9 and CD81 tetraspanins as key regulators": table S7

### Sheet: Feuil1
Entry	Gene names	Protein names	Gene names (primary )	Transmembrane
P49588	AARS1 AARS	Alanine--tRNA ligase, cytoplasmic (EC 6.1.1.7) (Alanyl-tRNA synthetase) (AlaRS) (Renal carcinoma antigen NY-REN-42)	AARS1
P60709	ACTB	Actin, cytoplasmic 1 (Beta-actin) [Cleaved into: Actin, cytoplasmic 1, N-terminally processed]	ACTB
P02768	ALB GIG20 GIG42 PRO0903 PRO1708 PRO2044 PRO2619 PRO2675 UNQ696/PRO1341	Albumin	ALB
P04075	ALDOA ALDA	Fructose-bisphosphate aldolase A (EC 4.1.2.13) (Lung cancer antigen NY-LU-1) (Muscle-type aldolase)	ALDOA
P07355	ANXA2 ANX2 ANX2L4 CAL1H LPC2D	Annexin A2 (Annexin II) (Annexin-2) (Calpactin I heavy chain) (Calpactin-1 heavy chain) (Chromobindin-8) (Lipocortin II) (Placental anticoagulant protein IV) (PAP-IV) (Protein I) (p36)	ANXA2
P07741	APRT	Adenine phosphoribosyltransferase (APRT) (EC 2.4.2.7)	APRT
P59998	ARPC4 ARC20	Actin-related protein 2/3 complex subunit 4 (Arp2/3 complex 20 kDa subunit) (p20-ARC)	ARPC4
P08243	ASNS TS11	Asparagine synthetase [glutamine-hydrolyzing] (EC 6.3.5.4) (Cell cycle control protein TS11) (Glutamine-dependent asparagine synthetase)	ASNS
P06576	ATP5F1B ATP5B ATPMB ATPSB	ATP synthase subunit beta, mitochondrial (EC 7.1.2.2) (ATP synthase F1 subunit beta)	ATP5F1B
P20290	BTF3 NACB OK/SW-cl.8	Transcription factor BTF3 (Nascent polypeptide-associated complex subunit beta) (NAC-beta) (RNA polymerase B transcription factor 3)	BTF3
P78371	CCT2 99D8.1 CCTB	T-complex protein 1 subunit beta (TCP-1-beta) (CCT-beta)	CCT2
P49368	CCT3 CCTG TRIC5	T-complex protein 1 subunit gamma (TCP-1-gamma) (CCT-gamma) (hTRiC5)	CCT3
P50991	CCT4 CCTD SRB	T-complex protein 1 subunit delta (TCP-1-delta) (CCT-delta) (Stimulator of TAR RNA-binding)	CCT4
P50990	CCT8 C21orf112 CCTQ KIAA0002	T-complex protein 1 subunit theta (TCP-1-theta) (CCT-theta) (Chaperonin containing T-complex polypeptide 1 subunit 8) (Renal carcinoma antigen NY-REN-15)	CCT8
Q00610	CLTC CLH17 CLTCL2 KIAA0034	Clathrin heavy chain 1 (Clathrin heavy chain on chromosome 17) (CLH-17)	CLTC
Q13838	DDX39B BAT1 UAP56	Spliceosome RNA helicase DDX39B (EC 3.6.4.13) (56 kDa U2AF65-associated protein) (ATP-dependent RNA helicase p47) (DEAD box protein UAP56) (HLA-B-associated transcript 1 protein)	DDX39B
Q14195	DPYSL3 CRMP4 DRP3 ULIP ULIP1	Dihydropyrimidinase-related protein 3 (DRP-3) (Collapsin response mediator protein 4) (CRMP-4) (Unc-33-like phosphoprotein 1) (ULIP-1)	DPYSL3
P15924	DSP	Desmoplakin (DP) (250/210 kDa paraneoplastic pemphigus antigen)	DSP
Q05639	EEF1A2 EEF1AL STN	Elongation factor 1-alpha 2 (EF-1-alpha-2) (Eukaryotic elongation factor 1 A-2) (eEF1A-2) (Statin-S1)	EEF1A2
P13639	EEF2 EF2	Elongation factor 2 (EF-2)	EEF2
P55884	EIF3B EIF3S9	Eukaryotic translation initiation factor 3 subunit B (eIF3b) (Eukaryotic translation initiation factor 3 subunit 9) (Prt1 homolog) (hPrt1) (eIF-3-eta) (eIF3 p110) (eIF3 p116)	EIF3B
Q15056	EIF4H KIAA0038 WBSCR1 WSCR1	Eukaryotic translation initiation factor 4H (eIF-4H) (Williams-Beuren syndrome chromosomal region 1 protein)	EIF4H
P49327	FASN FAS	Fatty acid synthase (EC 2.3.1.85) (Type I fatty acid synthase) [Includes: [Acyl-carrier-protein] S-acetyltransferase (EC 2.3.1.38); [Acyl-carrier-protein] S-malonyltransferase (EC 2.3.1.39); 3-oxoacyl-[acyl-carrier-protein] synthase (EC 2.3.1.41); 3-oxoacyl-[acyl-carrier-protein] reductase (EC 1.1.1.100); 3-hydroxyacyl-[acyl-carrier-protein] dehydratase (EC 4.2.1.59); Enoyl-[acyl-carrier-protein]…	FASN
P21333	FLNA FLN FLN1	Filamin-A (FLN-A) (Actin-binding protein 280) (ABP-280) (Alpha-filamin) (Endothelial actin-binding protein) (Filamin-1) (Non-muscle filamin)	FLNA
P04406	GAPDH GAPD CDABP0047 OK/SW-cl.12	Glyceraldehyde-3-phosphate dehydrogenase (GAPDH) (EC 1.2.1.12) (Peptidyl-cysteine S-nitrosylase GAPDH) (EC 2.6.99.-)	GAPDH
P00505	GOT2 KYAT4	Aspartate aminotransferase, mitochondrial (mAspAT) (EC 2.6.1.1) (EC 2.6.1.7) (Fatty acid-binding protein) (FABP-1) (Glutamate oxaloacetate transaminase 2) (Kynurenine aminotransferase 4) (Kynurenine aminotransferase IV) (Kynurenine--oxoglutarate transaminase 4) (Kynurenine--oxoglutarate transaminase IV) (Plasma membrane-associated fatty acid-binding protein) (FABPpm) (Transaminase A)	GOT2
P22626	HNRNPA2B1 HNRPA2B1	Heterogeneous nuclear ribonucleoproteins A2/B1 (hnRNP A2/B1)	HNRNPA2B1
Q99729	HNRNPAB ABBP1 HNRPAB	Heterogeneous nuclear ribonucleoprotein A/B (hnRNP A/B) (APOBEC1-binding protein 1) (ABBP-1)	HNRNPAB
P61978	HNRNPK HNRPK	Heterogeneous nuclear ribonucleoprotein K (hnRNP K) (Transformation up-regulated nuclear protein) (TUNP)	HNRNPK
Q00839	HNRNPU C1orf199 HNRPU SAFA U21.1	Heterogeneous nuclear ribonucleoprotein U (hnRNP U) (GRIP120) (Nuclear p120 ribonucleoprotein) (Scaffold-attachment factor A) (SAF-A) (p120) (pp120)	HNRNPU
P07900	HSP90AA1 HSP90A HSPC1 HSPCA	Heat shock protein HSP 90-alpha (EC 3.6.4.10) (Heat shock 86 kDa) (HSP 86) (HSP86) (Lipopolysaccharide-associated protein 2) (LAP-2) (LPS-associated protein 2) (Renal carcinoma antigen NY-REN-38)	HSP90AA1
P08238	HSP90AB1 HSP90B HSPC2 HSPCB	Heat shock protein HSP 90-beta (HSP 90) (Heat shock 84 kDa) (HSP 84) (HSP84)	HSP90AB1
P14625	HSP90B1 GRP94 TRA1	Endoplasmin (94 kDa glucose-regulated protein) (GRP-94) (Heat shock protein 90 kDa beta member 1) (Tumor rejection antigen 1) (gp96 homolog)	HSP90B1
P34932	HSPA4 APG2	Heat shock 70 kDa protein 4 (HSP70RY) (Heat shock 70-related protein APG-2)	HSPA4
P11142	HSPA8 HSC70 HSP73 HSPA10	Heat shock cognate 71 kDa protein (EC 3.6.4.10) (Heat shock 70 kDa protein 8) (Lipopolysaccharide-associated protein 1) (LAP-1) (LPS-associated protein 1)	HSPA8
P38646	HSPA9 GRP75 HSPA9B mt-HSP70	Stress-70 protein, mitochondrial (75 kDa glucose-regulated protein) (GRP-75) (Heat shock 70 kDa protein 9) (Mortalin) (MOT) (Peptide-binding protein 74) (PBP74)	HSPA9
Q15046	KARS1 KARS KIAA0070	Lysine--tRNA ligase (EC 2.7.7.-) (EC 6.1.1.6) (Lysyl-tRNA synthetase) (LysRS)	KARS1
P52292	KPNA2 RCH1 SRP1	Importin subunit alpha-1 (Karyopherin subunit alpha-2) (RAG cohort protein 1) (SRP1-alpha)	KPNA2
P00338	LDHA PIG19	L-lactate dehydrogenase A chain (LDH-A) (EC 1.1.1.27) (Cell proliferation-inducing gene 19 protein) (LDH muscle subunit) (LDH-M) (Renal carcinoma antigen NY-REN-59)	LDHA
Q9NZL9	MAT2B TGR MSTP045 Nbla02999 UNQ2435/PRO4995	Methionine adenosyltransferase 2 subunit beta (Methionine adenosyltransferase II beta) (MAT II beta) (Putative dTDP-4-keto-6-deoxy-D-glucose 4-reductase)	MAT2B
P40926	MDH2	Malate dehydrogenase, mitochondrial (EC 1.1.1.37)	MDH2
P60660	MYL6	Myosin light polypeptide 6 (17 kDa myosin light chain) (LC17) (Myosin light chain 3) (MLC-3) (Myosin light chain alkali 3) (Myosin light chain A3) (Smooth muscle and nonmuscle myosin light chain alkali 6)	MYL6
Q13765	NACA HSD48	Nascent polypeptide-associated complex subunit alpha (NAC-alpha) (Alpha-NAC) (allergen Hom s 2)	NACA
P19338	NCL	Nucleolin (Protein C23)	NCL
Q15366	PCBP2	Poly(rC)-binding protein 2 (Alpha-CP2) (Heterogeneous nuclear ribonucleoprotein E2) (hnRNP E2)	PCBP2
P30101	PDIA3 ERP57 ERP60 GRP58	Protein disulfide-isomerase A3 (EC 5.3.4.1) (58 kDa glucose-regulated protein) (58 kDa microsomal protein) (p58) (Disulfide isomerase ER-60) (Endoplasmic reticulum resident protein 57) (ER protein 57) (ERp57) (Endoplasmic reticulum resident protein 60) (ER protein 60) (ERp60)	PDIA3
H7BZJ3	PDIA3	Protein disulfide-isomerase A3 (Fragment)	PDIA3
Q15084	PDIA6 ERP5 P5 TXNDC7	Protein disulfide-isomerase A6 (EC 5.3.4.1) (Endoplasmic reticulum protein 5) (ER protein 5) (ERp5) (Protein disulfide isomerase P5) (Thioredoxin domain-containing protein 7)	PDIA6
Q9UHV9	PFDN2 PFD2 HSPC231	Prefoldin subunit 2	PFDN2
P14618	PKM OIP3 PK2 PK3 PKM2	Pyruvate kinase PKM (EC 2.7.1.40) (Cytosolic thyroid hormone-binding protein) (CTHBP) (Opa-interacting protein 3) (OIP-3) (Pyruvate kinase 2/3) (Pyruvate kinase muscle isozyme) (Thyroid hormone-binding protein 1) (THBP1) (Tumor M2-PK) (p58)	PKM
P62937	PPIA CYPA	Peptidyl-prolyl cis-trans isomerase A (PPIase A) (EC 5.2.1.8) (Cyclophilin A) (Cyclosporin A-binding protein) (Rotamase A) [Cleaved into: Peptidyl-prolyl cis-trans isomerase A, N-terminally processed]	PPIA
P32119	PRDX2 NKEFB TDPX1	Peroxiredoxin-2 (EC 1.11.1.24) (Natural killer cell-enhancing factor B) (NKEF-B) (PRP) (Thiol-specific antioxidant protein) (TSA) (Thioredoxin peroxidase 1) (Thioredoxin-dependent peroxide reductase 1) (Thioredoxin-dependent peroxiredoxin 2)	PRDX2
O14818	PSMA7 HSPC	Proteasome subunit alpha type-7 (Proteasome subunit RC6-1) (Proteasome subunit XAPC7)	PSMA7
P62826	RAN ARA24 OK/SW-cl.81	GTP-binding nuclear protein Ran (Androgen receptor-associated protein 24) (GTPase Ran) (Ras-like protein TC4) (Ras-related nuclear protein)	RAN
P98179	RBM3 RNPL	RNA-binding protein 3 (RNA-binding motif protein 3) (RNPL)	RBM3
P38159	RBMX HNRPG RBMXP1	RNA-binding motif protein, X chromosome (Glycoprotein p43) (Heterogeneous nuclear ribonucleoprotein G) (hnRNP G) [Cleaved into: RNA-binding motif protein, X chromosome, N-terminally processed]	RBMX
P30050	RPL12	60S ribosomal protein L12 (Large ribosomal subunit protein uL11)	RPL12
P26373	RPL13 BBC1 OK/SW-cl.46	60S ribosomal protein L13 (Breast basic conserved protein 1) (Large ribosomal subunit protein eL13)	RPL13
P50914	RPL14	60S ribosomal protein L14 (CAG-ISL 7) (Large ribosomal subunit protein eL14)	RPL14
Q07020	RPL18	60S ribosomal protein L18 (Large ribosomal subunit protein eL18)	RPL18
P62829	RPL23	60S ribosomal protein L23 (60S ribosomal protein L17) (Large ribosomal subunit protein uL14)	RPL23
P46776	RPL27A	60S ribosomal protein L27a (Large ribosomal subunit protein uL15)	RPL27A
P62888	RPL30	60S ribosomal protein L30 (Large ribosomal subunit protein eL30)	RPL30
P62899	RPL31	60S ribosomal protein L31 (Large ribosomal subunit protein eL31)	RPL31
P42766	RPL35	60S ribosomal protein L35 (Large ribosomal subunit protein uL29)	RPL35
P36578	RPL4 RPL1	60S ribosomal protein L4 (60S ribosomal protein L1) (Large ribosomal subunit protein uL4)	RPL4
P18124	RPL7	60S ribosomal protein L7 (Large ribosomal subunit protein uL30)	RPL7
P32969	RPL9 OK/SW-cl.103; RPL9P7; RPL9P8; RPL9P9	60S ribosomal protein L9 (Large ribosomal subunit protein uL6)	RPL9; RPL9P7; RPL9P8; RPL9P9
P05387	RPLP2 D11S2243E RPP2	60S acidic ribosomal protein P2 (Large ribosomal subunit protein P2) (Renal carcinoma antigen NY-REN-44)	RPLP2
P25398	RPS12	40S ribosomal protein S12 (Small ribosomal subunit protein eS12)	RPS12
P62277	RPS13	40S ribosomal protein S13 (Small ribosomal subunit protein uS15)	RPS13
P62249	RPS16	40S ribosomal protein S16 (Small ribosomal subunit protein uS9)	RPS16
P08708	RPS17 RPS17L	40S ribosomal protein S17 (Small ribosomal subunit protein eS17)	RPS17
P39019	RPS19	40S ribosomal protein S19 (Small ribosomal subunit protein eS19)	RPS19
P15880	RPS2 RPS4	40S ribosomal protein S2 (40S ribosomal protein S4) (Protein LLRep3) (Small ribosomal subunit protein uS5)	RPS2
P62266	RPS23	40S ribosomal protein S23 (Small ribosomal subunit protein uS12)	RPS23
P62847	RPS24	40S ribosomal protein S24 (Small ribosomal subunit protein eS24)	RPS24
P62851	RPS25	40S ribosomal protein S25 (Small ribosomal subunit protein eS25)	RPS25
P62857	RPS28	40S ribosomal protein S28 (Small ribosomal subunit protein eS28)	RPS28
P23396	RPS3 OK/SW-cl.26	40S ribosomal protein S3 (EC 4.2.99.18) (Small ribosomal subunit protein uS3)	RPS3
P61247	RPS3A FTE1 MFTL	40S ribosomal protein S3a (Small ribosomal subunit protein eS1) (v-fos transformation effector protein) (Fte-1)	RPS3A
P62701	RPS4X CCG2 RPS4 SCAR	40S ribosomal protein S4, X isoform (SCR10) (Single copy abundant mRNA protein) (Small ribosomal subunit protein eS4)	RPS4X
P62081	RPS7	40S ribosomal protein S7 (Small ribosomal subunit protein eS7)	RPS7
P62241	RPS8 OK/SW-cl.83	40S ribosomal protein S8 (Small ribosomal subunit protein eS8)	RPS8
P46781	RPS9	40S ribosomal protein S9 (Small ribosomal subunit protein uS4)	RPS9
P08865	RPSA LAMBR LAMR1	40S ribosomal protein SA (37 kDa laminin receptor precursor) (37LRP) (37/67 kDa laminin receptor) (LRP/LR) (67 kDa laminin receptor) (67LR) (Colon carcinoma laminin-binding protein) (Laminin receptor 1) (LamR) (Laminin-binding protein precursor p40) (LBP/p40) (Multidrug resistance-associated protein MGr1-Ag) (NEM/1CHD4) (Small ribosomal subunit protein uS2)	RPSA
Q01105	SET	Protein SET (HLA-DR-associated protein II) (Inhibitor of granzyme A-activated DNase) (IGAAD) (PHAPII) (Phosphatase 2A inhibitor I2PP2A) (I-2PP2A) (Template-activating factor I) (TAF-I)	SET
P34897	SHMT2	Serine hydroxymethyltransferase, mitochondrial (SHMT) (EC 2.1.2.1) (Glycine hydroxymethyltransferase) (Serine methylase)	SHMT2
P08195	SLC3A2 MDU1	4F2 cell-surface antigen heavy chain (4F2hc) (4F2 heavy chain antigen) (Lymphocyte activation antigen 4F2 large subunit) (Solute carrier family 3 member 2) (CD antigen CD98)	SLC3A2	TRANSMEM 185..205; /note="Helical; Signal-anchor for type II membrane protein"; /evidence="ECO:0000269|PubMed:30867591"
P62318	SNRPD3	Small nuclear ribonucleoprotein Sm D3 (Sm-D3) (snRNP core protein D3)	SNRPD3
P50502	ST13 AAG2 FAM10A1 HIP SNC6	Hsc70-interacting protein (Hip) (Aging-associated protein 2) (Progesterone receptor-associated p48 protein) (Protein FAM10A1) (Putative tumor suppressor ST13) (Renal carcinoma antigen NY-REN-33) (Suppression of tumorigenicity 13 protein)	ST13
O60506	SYNCRIP HNRPQ NSAP1	Heterogeneous nuclear ribonucleoprotein Q (hnRNP Q) (Glycine- and tyrosine-rich RNA-binding protein) (GRY-RBP) (NS1-associated protein 1) (Synaptotagmin-binding, cytoplasmic RNA-interacting protein)	SYNCRIP
P37802	TAGLN2 KIAA0120 CDABP0035	Transgelin-2 (Epididymis tissue protein Li 7e) (SM22-alpha homolog)	TAGLN2
Q13509	TUBB3 TUBB4	Tubulin beta-3 chain (Tubulin beta-4 chain) (Tubulin beta-III)	TUBB3
P68371	TUBB4B TUBB2C	Tubulin beta-4B chain (Tubulin beta-2 chain) (Tubulin beta-2C chain)	TUBB4B
P55072	VCP	Transitional endoplasmic reticulum ATPase (TER ATPase) (EC 3.6.4.6) (15S Mg(2+)-ATPase p97 subunit) (Valosin-containing protein) (VCP)	VCP
O15240	VGF	Neurosecretory protein VGF [Cleaved into: Neuroendocrine regulatory peptide-1 (NERP-1); Neuroendocrine regulatory peptide-2 (NERP-2); VGF-derived peptide TLQP-21; VGF-derived peptide TLQP-62; Antimicrobial peptide VGF[554-577]]	VGF
P08670	VIM	Vimentin	VIM
P62258	YWHAE	14-3-3 protein epsilon (14-3-3E)	YWHAE
P61981	YWHAG	14-3-3 protein gamma (Protein kinase C inhibitor protein 1) (KCIP-1) [Cleaved into: 14-3-3 protein gamma, N-terminally processed]	YWHAG
P63104	YWHAZ	14-3-3 protein zeta/delta (Protein kinase C inhibitor protein 1) (KCIP-1)	YWHAZ
